# Heteroplasmy and repeat expansion in the plant-like mitochondrial genome of a bivalve mollusc

**DOI:** 10.1101/2020.09.23.310516

**Authors:** Andrew Calcino, Christian Baranyi, Andreas Wanninger

## Abstract

**Background:** Animal mitochondrial genomes are typically circular, 14-20 kb in length, maternally inherited, contain 13 coding genes, two ribosomal genes and are homoplasmic. In contrast, plant mitogenomes display frequent gene rearrangements, often contain greatly expanded repetitive regions, encode various open reading frames of unknown function and may be heteroplasmic due to differential repeat expansions between molecules. Error correction by recombination is common in plant mitochondria and has been proposed as the driver behind the rearrangements and repeat expansions that are often observed. In contrast, most animal mitochondria never or only very seldomly recombine and their utilisation of other repair mechanisms for mitochondrial genome error correction is a potential driver of their non-coding DNA reduction.

**Results:** Using PacBio long reads for genome assembly and structural variant detection, we identify evidence of heteroplasmy in the form of variable repeat lengths within two blocks of repetitive DNA within the expanded 46 kb mitochondrial genome of the bivalve mollusc, quagga mussel, *Dreissena rostriformis*. The quagga mussel also has a greatly expanded repertoire of coding genes in comparison to most animals which includes an additional nine open reading frames (ORFs) encoding predicted transmembrane peptides of unknown orthology.

**Conclusions:** The genome size, repeat content and coding gene repertoire of the quagga mussel mitogenome closely resemble those of plants and the identification of repeat-associated heteroplasmy is consistent with the utilisation of plant-like recombination-based error correction mechanisms. Given the frequency of mitochondrial repeat expansions within the Bivalvia, recombination may be an underappreciated mechanism for mitogenomic error correction within this and other animal lineages.

**Significance Statement:** Unlike most animals, the mitochondrial genomes of many bivalve molluscs are often greatly expanded and contain large non-coding regions and additional predicted genes of unknown function. While these features are uncommon in other animal groups, they are common features of plant mitochondrial genomes. Here we show that the mitochondrial genome of the bivalve mollusc, the quagga mussel, displays many plant-like features and additionally, shows evidence of variability in the repeat lengths between mitochondrial molecules within an individual mussel. We propose that similar error correction mechanisms in plants and bivalves may play a role in these observed commonalities.
