## Supplementary Table S1 for "Heteroplasmy and repeat expansion in the plant-like mitochondrial genome of a bivalve mollusc"

Start	Stop	Feature	Strand
0	1095	nad2	+
1120	1186	trnN(gtt)	+
1193	1257	trnI(gat)	+
1485	2245	rrnS	+
2224	3970	cox1	+
3997	4091	atp8/ORF1	+
4098	5490	nad4	+
5519	5587	trnL2(taa)	+
5642	5705	trnS2(tga)	+
5747	6620	nad1	+
6628	6690	trnY_0(gta)	+
6620	7070	nad3	+
7073	7140	trnT(tgt)	+
7188	8079	cox2	+
8220	8589	ORF2	+
8800	8866	trnX(tta)	+
8869	9122	ORF3	+
9196	9262	trnE(ttc)	+
9265	9518	ORF4	+
9556	9662	ORF5	+
9914	10167	ORF6	+
10273	10514	ORF7	+
10578	10711	ORF8	+
11064	11128	trnR_0(tcg)	+
11187	11302	ORF9	+
14947	15059	ORF10	-
15166	15229	trnY_1(gta)	-
15348	16074	atp6	-
16459	16705	ORF11	-
16700	16762	trnH(gtg)	-
16712	18164	rrnL	-
18149	18217	trnG(tcc)	-
18222	18287	trnM(cat)	-
18292	19446	cob	-
19443	20070	nad6	-
20226	21945	nad5	-
21945	22012	trnD(gtc)	-
22014	22079	trnV(tac)	-
22084	22150	trnL1(tag)	-
22150	22214	trnC(gca)	-
22479	22545	trnK(ttt)	+
22551	22619	trnW(tca)	+
22565	22901	nad4l	+
22935	23000	trnA(tgc)	+
23063	23130	trnS1(tct)	+
23131	23196	trnP(tgg)	+
23201	23265	trnF(gaa)	+
23418	24234	cox3	+
24235	24302	trnQ(ttg)	+
33430	33494	trnR_1(tcg)	+
42685	42749	trnR_2(tcg)	+
