## Supplementary Table S2 for "Heteroplasmy and repeat expansion in the plant-like mitochondrial genome of a bivalve mollusc"

ORF	Length (aa)	TM domains	Best SWISSMODEL prediction (template, QMEAN)	Best BLASTp hit (accession, e-value)
2	123	4	Sodium/potassium-transporting ATPase subunit alpha-1 (4hqj.1.A, -1.7)	-
3	84	3	Photosystem II reaction center protein Z (3a0h.1.T, -1.53)	cation-translocating P-type ATPase [Methanobrevibacter cuticularis] (WP_067260202.1, 2.1)
4	84	3	Photosystem II reaction center protein Z (3a0h.1.T, -1.53)	-
5	35	1	-	-
6	84	3	-	hypothetical protein EL84_20910 [Paenibacillus sp. VT-400] (KLU56386.1, 3.1)
7	80	3	-	hypothetical protein L198_00276 [Cryptococcus wingfieldii CBS 7118] (P_019035402.1, 6.1)
8	44	1	N-terminal domain of the minor coat protein pIII (4g7w.1.A, -2.41)	-
9	38	1	-	-
10	37	1	-	-
11	81	3	-	hypothetical protein [Parabacteroides timonensis] (WP_139317686.1, 0.61)
